# Two-species community design of Lactic Acid Bacteria for optimal production of Lactate

**DOI:** 10.1101/2020.10.24.353805

**Authors:** Maziya Ibrahim, Karthik Raman

## Abstract

Microbial communities that metabolise pentose and hexose sugars are useful in producing high-value chemicals, as this can result in the effective conversion of raw materials to the product, a reduction in the production cost, and increased yield. Here, we present a computational approach called CAMP (Co-culture/Community Analyses for Metabolite Production) that simulates and identifies appropriate communities to produce a metabolite of interest. To demonstrate this approach, we focus on optimal production of lactate from various Lactic Acid Bacteria. We used genome-scale metabolic models (GSMMs) belonging to *Lactobacillus, Leuconostoc*, and *Pediococcus* species from the Virtual Metabolic Human (VMH; https://vmh.life/) resource and well-curated GSMMs of *L. plantarum* WCSF1 and *L. reuteri* JCM 1112. We studied 1176 two-species communities using a constraint-based modelling method for steady-state flux-balance analysis of communities. Flux variability analysis was used to detect the maximum lactate flux in a community. Using glucose or xylose as substrates separately or in combination resulted in either parasitism, amensalism, or mutualism being the dominant interaction behaviour in the communities. Interaction behaviour between members of the community was deduced based on variations in the predicted growth rates of monocultures and co-cultures. Acetaldehyde, ethanol, NH_4_^+^, among other metabolites, were found to be cross-fed between community members. *L. plantarum* WCSF1 was a member of communities with high lactate yields. *In silico* community optimisation strategies to predict reaction knock-outs for improving lactate flux were implemented. Reaction knock-outs of acetate kinase, phosphate acetyltransferase, and fumarate reductase in the communities were found to enhance lactate production.

**Importance:** Understanding compatibility and interactions based on growth between the members of a microbial community is imperative to exploit these communities for biotechnological applications. Towards this goal, here, we introduce a computational analysis framework that evaluates all possible two-species communities generated from a given set of microbial species on single or multiple substrates to achieve optimal production of a target metabolite. As a case study, we analysed communities of Lactic Acid Bacteria to produce lactate. Lactate is a platform chemical produced experimentally from lignocellulosic biomass, which constitutes pentoses and hexoses, such as xylose and glucose. Metabolic engineering strategies, such as reaction knock-outs that can improve product flux while retaining the community’s viability are identified using *in silico* optimisation methods. Our approach can guide in the selection of most promising communities for experimental testing and validation to produce valuable bio-based chemicals.
