## Supplementary Table for "Two-species community design of Lactic Acid Bacteria for optimal production of Lactate"

### Sheet: Info
Table S1 lists the 49 Lactic Acid Bacteria GEMs used in this study. Growth rates and Lactate yields under three nutrient conditions with glucose and xylose as carbon sources are tabulated.
Monoculture Lactate yields are computed as follows, Lactate Yield = maximum lactate flux obtained/ total substrate uptake flux by the species
Table S2 consists of details of cross-fed metabolites found across all interaction types
Table S3 Community models whose observed lactate yield is 10-fold higher than the expected lactate yield in each nutrient state
Table S4 Community models where a higher lactate flux (from the FBA solution vector) than wild-type was observed upon deletion of one or two reactions shortlisted from FSEOF

### Sheet: Table S1
Table S1 49 Lactic Acid Bacteria GSMMs used in this study. Growth rates and Lactate yields under three nutrient conditions with glucose and xylose as carbon sources are tabulated.
Lactic Acid Bacteria GSMMs	Minimal Nutrient Conditions		Species-Specific Nutrient Conditions		Excess Nutrient Conditions
	Growth rate (hr-1)	Lactate Yield	Growth rate (hr-1)	Lactate Yield	Growth rate (hr-1)	Lactate Yield
Lactobacillus acidophilus_ATCC_4796	0.0172	3.0669	0.1728	2.18482	0.3457	3.1204
Lactobacillus acidophilus_NCFM	0.0349	3.004	0.0416	2.85134	0.0832	14.621
Lactobacillus amylolyticus_DSM_11664	0.0104	1.9168	0.0442	1.88509	0.0883	10.1677
Lactobacillus amylovorus_GRL_1112	0.0832	0.3356	0.0416	0.000646	0.0832	2.105
Lactobacillus animalis_KCTC_3501	0.1038	0	0.17	4.42e-05	0.3401	2.128
Lactobacillus antri_DSM_16041	0.0895	2.13475	0.0652	2.16627	0.0895	33.722
Lactobacillus brevis_ATCC_367	0.1185	1.5064	0.3029	1.15682	0.3457	7.927
Lactobacillus casei_ATCC_334	0.0874	0	0.1729	3.94e-05	0.3457	2.0856
Lactobacillus casei_casei_BL23	0.0693	0.0001	0.1729	0	0.3457	2.0856
Lactobacillus coleohominis_101_4_CHN	0.0735	0.0001	0.0416	0	0.0832	2.0941
Lactobacillus crispatus_125_2_CHN	0.011	2.4741	0.0441	2.13535	0.0883	10.9537
Lactobacillus curvatus_CRL_705	0.0832	0.3583	0.0416	0	0.0832	2.1052
Lactobacillus delbrueckii_subsp_bulgaricus_ATCC_11842	0.0341	2.9874	0.0416	2.81485	0.0832	25.3855
Lactobacillus delbrueckii_subsp_bulgaricus_ATCC_BAA_365	0.0162	3.0189	0.0442	2.41367	0.0883	2.0583
Lactobacillus fermentum_ATCC_14931	0.0724	0.0004	0.0447	0.000291	0.0895	26.4208
Lactobacillus fermentum_IFO_3956	0.0832	2.63006	0.0475	0.000786	0.0832	2.98
Lactobacillus gasseri_ATCC_33323	0.071	2.3076	0.0416	3.16155	0.0832	23.202
Lactobacillus gastricus_PS3	0.0483	0	0.0416	0.00012	0.0832	2.0541
Lactobacillus helveticus_DPC_4571	0.047	1.6412	0.0416	1.68094	0.0832	27.349
Lactobacillus helveticus_DSM_20075	0.0113	1.9984	0.1728	1.9975	0.3457	1.9982
Lactobacillus jensenii_1153	0.0346	2.404	0.0416	2.2951	0.0832	2.0198
Lactobacillus johnsonii_DPC_6026	0.0288	2.3583	0.0416	2.21697	0.0832	2.0042
Lactobacillus johnsonii_NCC_533	0.0305	2.413	0.0416	2.29404	0.0832	2.0197
Lactobacillus oris_F0423	0.0857	1.05605	0.3086	0.947801	0.3401	1.97034
Lactobacillus paracasei_subsp_paracasei_8700_2	0.0735	0	0.0441	0.000216	0.0883	2.0836
Lactobacillus paracasei_subsp_paracasei_ATCC_25302	0.0735	0.0001	0.0442	0.000216	0.0883	2.0836
Lactobacillus pentosus_KCA1	0.0843	1.05925	0.0599	0	0.0843	2.0155
Lactobacillus plantarum_JDM1	0.0832	1.7042	0.0416	6.8254	0.0832	2.1013
Lactobacillus plantarum_subsp_plantarum_ATCC_14917	0.0655	0.0001	0.0448	0	0.0895	2.1013
Lactobacillus reuteri_CF48_3A_	0.0649	1.9276	0.1729	2.26061	0.3457	2.0573
Lactobacillus reuteri_MM2_3_	0.0658	1.9241	0.1728	2.25346	0.3457	2.0236
Lactobacillus reuteri_MM4_1A_	0.0746	3.2085	0.1728	2.22073	0.3457	2.1307
Lactobacillus reuteri_SD2112_ATCC_55730	0.0682	1.9237	0.1729	1.95251	0.3457	2.024
Lactobacillus rhamnosus_GG_ATCC_53103	0.0717	0.0001	0.0416	0.000211	0.0832	2.075
Lactobacillus rhamnosus_LMS2_1	0.074	0.0001	0.1728	0	0.3457	2.0612
Lactobacillus ruminis_ATCC_25644	0.078	0	0.0441	0	0.0883	2.0676
Lactobacillus sakei_subsp_sakei_23K	0.0567	2.3365	0.0416	2.79164	0.0832	2.0227
Lactobacillus salivarius_HO66_ATCC_11741	0.0656	0.0001	0.0441	0.000224	0.0883	2.1005
Lactobacillus salivarius_salivarius_UCC118	0.0656	0.0001	0.0441	0.000224	0.0883	2.13
Lactobacillus ultunensis_DSM_16047	0.0534	0.1999	0.0442	0	0.0883	2.0097
Lactobacillus vaginalis_ATCC_49540	0.0606	0.481	0.0416	0.000178	0.0832	14.8208
Leuconostoc_argentinum_KCTC_3773	0.083	0.0001	0.3256	0	0.3401	2.00664
Leuconostoc_gelidum_JB7	0.0895	0.0001	0.3217	2.33e-05	0.3401	2.0113
Leuconostoc_lactis_KACC_91922	0.0814	0.00015	0.324	3.15e-05	0.3401	2.0025
Lactobacillus plantarum_WCFS1	0.0824	0.5467	0.0412	0.000629	0.0824	2.2731
Lactobacillus reuteri_JCM1112	0.0925	3.0601	0.0487	5.65763	0.0975	16.9346
Pediococcus_acidilactici_7_4	0.0689	1.3975	0.0883	1.55436	0.0883	2.5733
Pediococcus_acidilactici_DSM_20284	0.0691	1.40145	0.0883	1.56	0.0883	31.4415
Pediococcus_pentosaceus_ATCC_25745	0.0771	0.4146	0.0708	0.393489	0.0832	2.4231

### Sheet: Table S2
Table S2 Cross-fed metabolites found across all interaction types
Parasitism		Amensal		Commensal		Competition		Mutualism		Neutralism		Interaction Type	Total number of Cross-fed metabolites	Number of communities	Fraction of metabolites cross-fed
Cross-fed metabolite	Occurences of the metabolite in all three nutrient conditions	Cross-fed metabolite	Occurences of the metabolite in all three nutrient conditions	Cross-fed metabolite	Occurences of the metabolite in all three nutrient conditions	Cross-fed metabolite	Occurences of the metabolite in all three nutrient conditions	Cross-fed metabolite	Occurences of the metabolite in all three nutrient conditions	Cross-fed metabolite	Occurences of the metabolite in all three nutrient conditions
'h(e)'	342	'h(e)'	173	'h(e)'	70	'h(e)'	111	'lac_L(e)'	107	'acald(e)'	32	Parasitism	44	459	0.0958606
'etoh(e)'	335	'gly(e)'	109	'lac_L(e)'	61	'acald(e)'	47	'acald(e)'	101	'lac_L(e)'	27	Amensalism	40	298	0.134228
'acald(e)'	332	'acald(e)'	108	'etoh(e)'	58	'gly(e)'	45	'lac_D(e)'	92	'for(e)'	26	Competition	34	161	0.21118
'h2o(e)'	309	'h2o(e)'	95	'h2o(e)'	56	'etoh(e)'	42	'h(e)'	89	'h(e)'	24	Mutualism	42	118	0.355932
'lac_L(e)'	285	'nh4(e)'	76	'acald(e)'	54	'h2o(e)'	38	'etoh(e)'	81	'gly(e)'	22	Commensalism	36	81	0.444444
'lac_D(e)'	215	'etoh(e)'	71	'lac_D(e)'	46	'lac_L(e)'	32	'h2o(e)'	81	'h2o(e)'	20	Neutralism	30	67	0.447761
'ac(e)'	153	'lac_L(e)'	60	'for(e)'	37	'co2(e)'	28	'glu_L(e)'	71	'nh4(e)'	20
'gly(e)'	143	'glu_L(e)'	58	'gly(e)'	34	'phe_L(e)'	24	'for(e)'	70	'etoh(e)'	15
'for(e)'	119	'phe_L(e)'	53	'phe_L(e)'	31	'nh4(e)'	22	'ser_L(e)'	64	'lac_D(e)'	13
'ser_L(e)'	115	'ala_L(e)'	51	'co2(e)'	24	'ala_D(e)'	22	'gly(e)'	55	'phe_L(e)'	11
'glu_L(e)'	92	'co2(e)'	41	'cys_L(e)'	24	'ile_L(e)'	20	'phe_L(e)'	50	'ser_L(e)'	11
'phe_L(e)'	91	'asp_L(e)'	38	'ser_L(e)'	24	'ala_L(e)'	18	'ac(e)'	45	'ile_L(e)'	10
'lys_L(e)'	66	'cys_L(e)'	33	'ac(e)'	19	'glu_L(e)'	15	'co2(e)'	42	'lys_L(e)'	7
'ile_L(e)'	64	'ala_D(e)'	31	'nh4(e)'	17	'cys_L(e)'	11	'nh4(e)'	41	'ala_L(e)'	6
'co2(e)'	60	'for(e)'	31	'glu_L(e)'	16	'lac_D(e)'	10	'cys_L(e)'	29	'co2(e)'	5
'cys_L(e)'	59	'lys_L(e)'	20	'glyc(e)'	13	'glyc(e)'	8	'asp_L(e)'	23	'glu_L(e)'	5
'glyc(e)'	46	'lac_D(e)'	17	'ile_L(e)'	13	'lys_L(e)'	7	'arg_L(e)'	13	'pro_L(e)'	5
'ala_L(e)'	43	'glyc(e)'	14	'asp_L(e)'	10	'ser_L(e)'	6	'glyc(e)'	12	'cys_L(e)'	4
'nh4(e)'	43	'ile_L(e)'	11	'lys_L(e)'	9	'asp_L(e)'	6	'lys_L(e)'	11	'ala_D(e)'	3
'ala_D(e)'	36	'ac(e)'	9	'mal_L(e)'	9	'3mop(e)'	5	'hxan(e)'	10	'glyc3p(e)'	3
'asp_L(e)'	29	'actn_R(e)'	9	'succ(e)'	9	'rib_D(e)'	4	'rib_D(e)'	8	'mal_L(e)'	3
'rib_D(e)'	28	'rib_D(e)'	7	'ala_D(e)'	8	'for(e)'	4	'ala_L(e)'	7	'ac(e)'	2
'mal_L(e)'	15	'hxan(e)'	6	'glyc3p(e)'	5	'actn_R(e)'	4	'mal_L(e)'	7	'glyc(e)'	2
'gln_L(e)'	14	'ser_L(e)'	6	'arg_L(e)'	4	'ac(e)'	4	'actn_R(e)'	4	'rib_D(e)'	2
'pro_L(e)'	14	'succ(e)'	5	'ade(e)'	3	'glyc3p(e)'	3	'ala_D(e)'	4	'succ(e)'	2
'orn(e)'	13	'pro_L(e)'	4	'ala_L(e)'	3	'2obut(e)'	3	'ile_L(e)'	4	'tre(e)'	2
'succ(e)'	13	'fru(e)'	3	'rib_D(e)'	3	'uri(e)'	2	'asn_L(e)'	3	'ade(e)'	1
'fru(e)'	7	'akg(e)'	2	'2obut(e)'	2	'succ(e)'	2	'gln_L(e)'	3	'asp_L(e)'	1
'hxan(e)'	6	'mal_L(e)'	2	'akg(e)'	2	'mal_L(e)'	2	'orn(e)'	3	'csn(e)'	1
'ade(e)'	5	'12dhchol(e)'	1	xan(e)'	2	'orn(e)'	1	'succ(e)'	3	'gln_L(e)'	1
'akg(e)'	4	'3mop(e)'	1	'cytd(e)'	1	'hxan(e)'	1	'ocdca(e)'	2
'glyc3p(e)'	4	'adn(e)'	1	'dad_2(e)'	1	'gln_L(e)'	1	'thr_L(e)'	2
'xan(e)'	4	'arg_L(e)'	1	'fru(e)'	1	'dad_2(e)'	1	'ade(e)'	1
'3mop(e)'	3	'cholate(e)'	1	'hxan(e)'	1	'akg(e)'	1	'adn(e)'	1
'actn_R(e)'	3	'csn(e)'	1	'thr_L(e)'	1			'csn(e)'	1
'arg_L(e)'	3	'cytd(e)'	1	'uri(e)'	1			'cytd(e)'	1
'cytd(e)'	3	'gua(e)'	1					'dad_2(e)'	1
'dad_2(e)'	3	'mnl(e)'	1					'dgsn(e)'	1
'2obut(e)'	2	'ocdca(e)'	1					'glyc3p(e)'	1
'asn_L(e)'	2	'orn(e)'	1					'gua(e)'	1
'uri(e)'	2							'pro_L(e)'	1
'adn(e)'	1							'uri(e)'	1
'chsterol(e)'	1
'coprost(e)'	1

### Sheet: TableS3
Table S3 Community models whose observed lactate yield is 10-fold higher than the expected lactate yield in each nutrient state
Minimal Nutrient Condition							Community-Specifiic Nutrient Condition							Excess Nutrient Condition
Organism 1 of the community	Organism 2 of the community	Community Growth (h-1)	Organism 1 Growth (h-1)	Organism 2 Growth(h-1)	MOi Observed Lactate Yield	MEi Expected Lactate Yield	Organism 1 of the community	Organism 2 of the community	Community Growth (h-1)	Organism 1 Growth (h-1)	Organism 2 Growth(h-1)	MOi Observed Lactate Yield	MEi Expected Lactate Yield	Organism 1 of the community	Organism 2 of the community	Community Growth (h-1)	Organism 1 Growth (h-1)	Organism 2 Growth(h-1)	MOi Observed Lactate Yield	MEi Expected Lactate Yield
Lactobacillus rhamnosus LMS2 1	Lactobacillus plantarum WCFS1	0.428187	0.345737	0.0824491	14.102	0.511748	Lactobacillus casei ATCC 334	Lactobacillus plantarum WCFS1	0.428187	0.345737	0.0824491	7.85981	0.0001	Lactobacillus jensenii 1153	Lactobacillus plantarum JDM1	0.0832425	0.0178284	0.065414	63.3633	2.12091
Lactobacillus casei ATCC 334	Lactobacillus plantarum WCFS1	0.428187	0.345737	0.0824491	14.1014	0.511741	Lactobacillus rhamnosus LMS2 1	Lactobacillus plantarum WCFS1	0.428187	0.345737	0.0824491	7.29486	1.93e-05	Lactobacillus fermentum IFO 3956	Lactobacillus jensenii 1153	0.0832425	0.0654154	0.017827	57.7174	4.08295
Lactobacillus casei casei BL23	Lactobacillus plantarum WCFS1	0.428187	0.345737	0.0824491	14.0847	0.5467	Lactobacillus casei casei BL23	Lactobacillus plantarum WCFS1	0.428187	0.345737	0.0824491	5.69409	1.93e-05	Lactobacillus jensenii 1153	Lactobacillus rhamnosus GG ATCC 53103	0.0832425	0.0178272	0.0654151	50.9232	2.55951
Leuconostoc argentinum KCTC 3773	Lactobacillus plantarum WCFS1	0.422513	0.340063	0.0824495	7.84511	0.5468	Leuconostoc argentinum KCTC 3773	Lactobacillus plantarum WCFS1	0.422513	0.340063	0.0824495	3.67901	1.95e-05	Lactobacillus sakei subsp sakei 23K	Pediococcus pentosaceus ATCC 25745	0.0832426	0.0405785	0.042664	50.1057	3.33402
Leuconostoc lactis KACC 91922	Lactobacillus plantarum WCFS1	0.422513	0.340063	0.0824495	7.70089	0.54685	Leuconostoc lactis KACC 91922	Lactobacillus plantarum WCFS1	0.422513	0.340063	0.0824491	3.56047	0.000260972	Lactobacillus jensenii 1153	Lactobacillus sakei subsp sakei 23K	0.0832425	0.0178271	0.0654152	46.7841	2.63464
Lactobacillus animalis KCTC 3501	Lactobacillus plantarum WCFS1	0.422513	0.340063	0.0824495	4.50708	0	Lactobacillus animalis KCTC 3501	Lactobacillus plantarum WCFS1	0.422513	0.340063	0.0824495	3.38921	0.0001	Lactobacillus amylovorus GRL 1112	Lactobacillus sakei subsp sakei 23K	0.0832425	0.0418542	0.0413882	45.9315	2.88065
Lactobacillus salivarius salivarius UCC118	Leuconostoc gelidum JB7	0.279675	0.0883248	0.19135	0.00355488	0.0002	Lactobacillus amylovorus GRL 1112	Lactobacillus rhamnosus GG ATCC 53103	0.0832426	0.0359594	0.0472831	15.0319	0.0001	Lactobacillus coleohominis 101 4 CHN	Lactobacillus sakei subsp sakei 23K	0.083243	0.0703179	0.012925	36.7918	3.61756
Lactobacillus salivarius salivarius UCC118	Leuconostoc lactis KACC 91922	0.276679	0.0883248	0.188354	0.00465193	0.00025	Lactobacillus salivarius salivarius UCC118	Leuconostoc lactis KACC 91922	0.341513	0.088304	0.253208	2.43869	0.000225512
Lactobacillus salivarius salivarius UCC118	Leuconostoc argentinum KCTC 3773	0.264726	0.0883248	0.1764	0.00445094	0.0002	Lactobacillus salivarius salivarius UCC118	Leuconostoc argentinum KCTC 3773	0.341513	0.0883248	0.253188	2.07628	2.59e-05
Lactobacillus salivarius HO66 ATCC 11741	Leuconostoc lactis KACC 91922	0.259411	0.0883248	0.171086	0.00330937	0.00025	Lactobacillus rhamnosus GG ATCC 53103	Leuconostoc lactis KACC 91922	0.340063	0.0832425	0.25682	2.0263	0.000222495
Lactobacillus rhamnosus GG ATCC 53103	Leuconostoc lactis KACC 91922	0.255897	0.0832425	0.172654	0.00250459	0.00025	Lactobacillus salivarius salivarius UCC118	Leuconostoc gelidum JB7	0.341513	0.088304	0.253208	1.91462	0.000174143
Lactobacillus plantarum subsp plantarum ATCC 14917	Leuconostoc lactis KACC 91922	0.246577	0.0895192	0.157058	0.00314249	0.00025	Lactobacillus salivarius HO66 ATCC 11741	Leuconostoc lactis KACC 91922	0.341513	0.088304	0.253208	1.85166	0.000241645
Lactobacillus paracasei subsp paracasei ATCC 25302	Leuconostoc lactis KACC 91922	0.244321	0.0883248	0.155996	0.00311374	0.00025	Lactobacillus paracasei subsp paracasei ATCC 25302	Leuconostoc lactis KACC 91922	0.341513	0.088304	0.253208	1.64091	0.000236162
Lactobacillus ruminis ATCC 25644	Leuconostoc lactis KACC 91922	0.242406	0.0883248	0.154081	0.00280653	0.00015	Lactobacillus plantarum subsp plantarum ATCC 14917	Leuconostoc lactis KACC 91922	0.341532	0.0894983	0.252034	1.63842	0.000213078
Lactobacillus amylovorus GRL 1112	Lactobacillus rhamnosus GG ATCC 53103	0.0832426	0.0311127	0.0521298	6.47071	0.0001	Lactobacillus ruminis ATCC 25644	Leuconostoc lactis KACC 91922	0.341513	0.088304	0.253208	1.53748	0.000216633
Lactobacillus salivarius HO66 ATCC 11741	Leuconostoc argentinum KCTC 3773	0.241075	0.0883248	0.15275	0.00404938	0.0002	Lactobacillus ultunensis DSM 16047	Leuconostoc lactis KACC 91922	0.341513	0.088304	0.253208	1.50943	0.000216707
Lactobacillus plantarum subsp plantarum ATCC 14917	Leuconostoc gelidum JB7	0.239424	0.0895192	0.149905	0.00303642	0.0002	Lactobacillus salivarius HO66 ATCC 11741	Leuconostoc argentinum KCTC 3773	0.341513	0.0883248	0.253188	1.39588	2.59e-05
Lactobacillus ultunensis DSM 16047	Leuconostoc lactis KACC 91922	0.237462	0.0883248	0.149137	0.00301477	0.0003	Lactobacillus ruminis ATCC 25644	Leuconostoc argentinum KCTC 3773	0.341513	0.0883248	0.253188	1.24585	0
Lactobacillus ruminis ATCC 25644	Leuconostoc argentinum KCTC 3773	0.234547	0.0883248	0.146222	0.00227616	0.0001	Lactobacillus plantarum subsp plantarum ATCC 14917	Leuconostoc argentinum KCTC 3773	0.341532	0.0894983	0.252034	1.15319	0
Lactobacillus ruminis ATCC 25644	Leuconostoc gelidum JB7	0.234502	0.0883248	0.146177	0.00227642	0.0001	Lactobacillus plantarum subsp plantarum ATCC 14917	Leuconostoc gelidum JB7	0.341532	0.0895192	0.252013	1.13271	0.000147578
Lactobacillus plantarum subsp plantarum ATCC 14917	Leuconostoc argentinum KCTC 3773	0.231816	0.0895192	0.142297	0.00389385	0.0002	Lactobacillus ruminis ATCC 25644	Leuconostoc gelidum JB7	0.341513	0.088304	0.253208	1.0947	0.000148286
Lactobacillus animalis KCTC 3501	Lactobacillus rhamnosus GG ATCC 53103	0.229449	0.146206	0.0832425	0.00391852	0	Lactobacillus paracasei subsp paracasei 8700 2	Leuconostoc argentinum KCTC 3773	0.341513	0.0883248	0.253188	1.07047	2.59e-05
Lactobacillus ultunensis DSM 16047	Leuconostoc gelidum JB7	0.227956	0.0883248	0.139631	0.00383262	0.0002	Lactobacillus ultunensis DSM 16047	Leuconostoc argentinum KCTC 3773	0.341513	0.0883248	0.253188	1.04025	0
Lactobacillus animalis KCTC 3501	Lactobacillus paracasei subsp paracasei 8700 2	0.227043	0.138717	0.0883248	0.00578217	0	Lactobacillus paracasei subsp paracasei 8700 2	Leuconostoc gelidum JB7	0.341513	0.0883248	0.253188	0.956288	0.000173939
Lactobacillus animalis KCTC 3501	Lactobacillus paracasei subsp paracasei ATCC 25302	0.227043	0.138717	0.0883248	0.00578217	0	Lactobacillus ultunensis DSM 16047	Leuconostoc gelidum JB7	0.341513	0.0883248	0.253188	0.888937	0.000148274
Lactobacillus coleohominis 101 4 CHN	Lactobacillus gasseri ATCC 33323	0.083243	0.0702996	0.0129433	5.82825	0.0001	Lactobacillus coleohominis 101 4 CHN	Lactobacillus gasseri ATCC 33323	0.0832429	0.0699633	0.0132796	11.2552	0.208855
Lactobacillus ultunensis DSM 16047	Leuconostoc argentinum KCTC 3773	0.224001	0.0883248	0.135676	0.00375167	0.0002	Lactobacillus animalis KCTC 3501	Lactobacillus rhamnosus GG ATCC 53103	0.262152	0.178911	0.0832425	0.00196838	0.000100001
Lactobacillus rhamnosus GG ATCC 53103	Pediococcus pentosaceus ATCC 25745	0.0832426	0.0414176	0.0418249	5.35211	0.274551	Lactobacillus animalis KCTC 3501	Lactobacillus paracasei subsp paracasei 8700 2	0.251968	0.163643	0.0883248	0.0030392	0.0001
Lactobacillus animalis KCTC 3501	Lactobacillus salivarius salivarius UCC118	0.209987	0.121661	0.0883248	0.00304716	0	Lactobacillus animalis KCTC 3501	Lactobacillus paracasei subsp paracasei ATCC 25302	0.251968	0.163643	0.0883248	0.0030392	0.0001
Lactobacillus gasseri ATCC 33323	Lactobacillus gastricus PS3	0.083243	0.0132423	0.0700007	5.18265	0.0155085	Lactobacillus animalis KCTC 3501	Lactobacillus salivarius salivarius UCC118	0.242928	0.154602	0.0883248	0.00152275	0.0001
Lactobacillus gasseri ATCC 33323	Lactobacillus vaginalis ATCC 49540	0.083243	0.0129805	0.0702624	5.1459	0.493033	Lactobacillus animalis KCTC 3501	Lactobacillus fermentum ATCC 14931	0.225938	0.175259	0.0506798	0.00115397	0.0001
Lactobacillus plantarum JDM1	Lactobacillus vaginalis ATCC 49540	0.083243	0.0129999	0.070243	5.06314	0.493033	Lactobacillus gasseri ATCC 33323	Lactobacillus vaginalis ATCC 49540	0.0832429	0.0133359	0.069907	6.06127	0.209824
Lactobacillus paracasei subsp paracasei 8700 2	Leuconostoc gelidum JB7	0.206769	0.0883248	0.118444	0.00176537	0.0001	Lactobacillus animalis KCTC 3501	Lactobacillus plantarum subsp plantarum ATCC 14917	0.208669	0.11915	0.0895192	0.0011822	5.71e-05
Lactobacillus paracasei subsp paracasei 8700 2	Leuconostoc argentinum KCTC 3773	0.205443	0.0883248	0.117116	0.0017563	0.0001	Lactobacillus animalis KCTC 3501	Lactobacillus salivarius HO66 ATCC 11741	0.208645	0.12032	0.0883248	0.00118792	0.0001
Lactobacillus gastricus PS3	Lactobacillus plantarum JDM1	0.083243	0.0701595	0.0130835	4.61147	0.115721	Lactobacillus animalis KCTC 3501	Lactobacillus ultunensis DSM 16047	0.200394	0.112069	0.0883248	0.00104239	5.59e-05
Lactobacillus animalis KCTC 3501	Lactobacillus plantarum subsp plantarum ATCC 14917	0.181707	0.0921878	0.0895192	0.00263528	0	Lactobacillus animalis KCTC 3501	Lactobacillus ruminis ATCC 25644	0.192325	0.104	0.0883248	0.00103974	5.41e-05
Lactobacillus animalis KCTC 3501	Lactobacillus salivarius HO66 ATCC 11741	0.18121	0.0928848	0.0883248	0.00265123	0	Lactobacillus gasseri ATCC 33323	Lactobacillus gastricus PS3	0.0832428	0.0211564	0.0620864	4.49871	0.332812
Lactobacillus animalis KCTC 3501	Lactobacillus fermentum ATCC 14931	0.177546	0.132229	0.0453204	0.00245812	0.000187394	Lactobacillus rhamnosus GG ATCC 53103	Pediococcus pentosaceus ATCC 25745	0.0832426	0.0323877	0.0508548	4.05215	0.350637
Lactobacillus animalis KCTC 3501	Lactobacillus ultunensis DSM 16047	0.167929	0.079604	0.0883248	0.00242001	0	Lactobacillus plantarum JDM1	Lactobacillus vaginalis ATCC 49540	0.083243	0.0131647	0.0700782	3.97842	0.034086
Lactobacillus animalis KCTC 3501	Lactobacillus ruminis ATCC 25644	0.167685	0.0793605	0.0883248	0.00241652	0	Lactobacillus gastricus PS3	Lactobacillus plantarum JDM1	0.0832429	0.0701047	0.0131382	2.90758	0.0340177

### Sheet: Table S4
Table S4 Community models where a higher lactate flux (from the FBA solution vector) than wild-type was observed upon deletion of one or two reactions shortlisted from FSEOF
Lactobacillus_rhamnosus_GG_ATCC_53103 & Leuconostoc_lactis_KACC_91922							Lactobacillus_salivarius_salivarius_UCC118 & Leuconostoc_argentinum_KCTC_3773							Lactobacillus_salivarius_salivarius_UCC118 & Leuconostoc_gelidum_JB7							Lactobacillus_salivarius_salivarius_UCC118 & Leuconostoc_lactis_KACC_91922							Leuconostoc_argentinum_KCTC_3773 & Lactobacillus plantarum_WCFS1							Leuconostoc_lactis_KACC_91922 & Lactobacillus plantarum_WCFS1
FSEOFRxnList	Rxn1	Rxn2	Lactate Flux (mmol/gDW/h)	Community Growth (h-1)	Growth Org1 (h-1)	Growth Org2 (h-1)	FSEOFRxnList	Rxn1	Rxn2	Lactate Flux (mmol/gDW/h)	Community Growth (h-1)	Growth Org1 (h-1)	Growth Org2 (h-1)	FSEOFRxnList	Rxn1	Rxn2	Lactate Flux (mmol/gDW/h)	Community Growth (h-1)	Growth Org1 (h-1)	Growth Org2 (h-1)	FSEOFRxnList	Rxn1	Rxn2	Lactate Flux (mmol/gDW/h)	Community Growth (h-1)	Growth Org1 (h-1)	Growth Org2 (h-1)	FSEOFRxnList	Rxn1	Rxn2	Lactate Flux (mmol/gDW/h)	Community Growth (h-1)	Growth Org1 (h-1)	Growth Org2 (h-1)	FSEOFRxnList	Rxn1	Rxn2	Lactate Flux (mmol/gDW/h)	Community Growth (h-1)	Growth Org1 (h-1)	Growth Org2 (h-1)
'ACCOACL_org2'	'ACKr_org2'	'ACt2r_org1'	11.8771	0.340063	0.0832425	0.256821	'ASPT_org1'	'F6PE4PL_org2'	'XU5PG3PL_org2'	10.4489	0.341513	0.0883248	0.253188	'ACOAAGPAT180_org2'	'F6PE4PL_org2'	'XU5PG3PL_org2'	11.6178	0.341513	0.0883248	0.253188	'ACCOACL_org2'	'F6PE4PL_org2'	'XU5PG3PL_org2'	8.40891	0.341513	0.0883248	0.253188	'ACKr_org1'	'F6PE4PL_org1'	'XU5PG3PL_org1'	11.293	0.422513	0.340063	0.0824495	'ACCOACL_org1'	'ACtr_org1'		8.21348	0.422513	0.340063	0.0824495
'ACKr_org1'	'ACt2r_org1'	'ACtr_org2'	11.8771	0.340063	0.0832425	0.256821	'F6PE4PL_org2'	'FORt2r_org1'	'TKT1_org2'	9.91734	0.341513	0.0883248	0.253188	'DALAt2r_org1'	'G3PD2_org1'	'TKT1_org2'	7.57802	0.341513	0.0883248	0.253188	'ACLDC_org2'	'PFL_org1'	'RPE_org2'	5.80848	0.341513	0.0883248	0.253188	'ACt2r_org1'	'ACKr_org1'		9.54683	0.422513	0.340063	0.0824495	'ACKr_org1'	'ACKr_org1'		8.21348	0.422513	0.340063	0.0824495
'ACKr_org2'	'ACKr_org1'	'ACKr_org2'	11.6592	0.340063	0.0832425	0.256821	'FBA3_org2'	'PFL_org1'	'TKT1_org2'	9.91734	0.341513	0.0883248	0.253188	'DALAt2r_org2'	'RPE_org2'	'TKT1_org2'	6.78455	0.341513	0.0883248	0.253188	'ACLS_a_org2'	'FORt2r_org1'	'RPE_org2'	5.80848	0.341513	0.0883248	0.253188	'ASPt2_org2'	'ACt2r_org1'		9.54683	0.422513	0.340063	0.0824495	'ACtr_org1'	'ACKr_org1'	'ACtr_org1'	8.21348	0.422513	0.340063	0.0824495
'ACLDC_org2'	'ACKr_org1'	'ACtr_org2'	11.6592	0.340063	0.0832425	0.256821	'FORt2r_org1'	'PFL_org1'	'RPI_org2'	9.77041	0.341513	0.0883248	0.253188	'F6PE4PL_org2'	'F6PE4PL_org2'	'RPI_org2'	4.60818	0.341513	0.0883248	0.253188	'ACLS_b_org2'	'PFL_org1'	'TKT1_org2'	5.60603	0.341513	0.0883248	0.253188	'CTPS1_org1'	'ACKr_org1'	'ACt2r_org1'	9.53302	0.422513	0.340063	0.0824495	'ASPt2_org2'	'RPE_org1'		6.6051	0.422513	0.340063	0.0824495
'ACLS_a_org2'	'ACKr_org2'	'PTAr_org1'	11.055	0.340063	0.0832425	0.256821	'FRD3_org2'	'PFL_org1'	'RPE_org2'	8.40988	0.341513	0.0883248	0.253188	'FACOAL180_org2'	'G3PD2_org2'	'RPI_org2'	4.52578	0.341513	0.0883248	0.253188	'ACTNDH_org2'	'FORt2r_org1'	'TKT1_org2'	4.68024	0.341513	0.0883248	0.253188	'CYSt2_org2'	'RPI_org1'		7.8175	0.422513	0.340063	0.0824495	'BTNCLi_org1'	'RPI_org1'	'TKT1_org1'	5.8532	0.422513	0.340063	0.0824495
'ACLS_b_org2'	'ACtr_org2'	'PTAr_org1'	11.055	0.340063	0.0832425	0.256821	'FRD7_org1'	'FORt2r_org1'	'RPI_org2'	8.32928	0.341513	0.0883248	0.253188	'FBA3_org2'	'FBP_org2'	'RPI_org2'	4.52578	0.341513	0.0883248	0.253188	'ASPT_org1'	'RPE_org2'		4.01142	0.341513	0.0883248	0.253188	'DPCOAK_org2'	'RPE_org1'	'TKT1_org1'	7.09923	0.422513	0.340063	0.0824495	'F6PE4PL_org1'	'HEX7_org1'	'TKT1_org1'	5.58369	0.422513	0.340063	0.0824495
'ACt2r_org1'	'ACKr_org2'	'PFL_org1'	10.4741	0.340063	0.0832425	0.256821	'HEX7_org2'	'FORt2r_org1'	'RPE_org2'	7.72329	0.341513	0.0883248	0.253188	'FBP_org2'	'FRD2_org2'	'RPI_org2'	4.52578	0.341513	0.0883248	0.253188	'BTNCLi_org2'	'ASPT_org1'	'PFL_org1'	3.50957	0.341513	0.0883248	0.253188	'F6PE4PL_org1'							'FBA3_org1'	'PROt2r_org2'	'TKT1_org1'	5.58369	0.422513	0.340063	0.0824495
'ACtr_org2'	'ACtr_org2'	'PFL_org1'	10.4741	0.340063	0.0832425	0.256821	'LDH_D2_org1'	'ASPT_org1'	'TKT1_org2'	7.43608	0.341513	0.0883248	0.253188	'FRD2_org2'	'RNTR2_org2'	'RPI_org2'	4.52578	0.341513	0.0883248	0.253188	'F6PE4PL_org2'	'ASPT_org1'	'FORt2r_org1'	3.24433	0.341513	0.0883248	0.253188	'FBA3_org1'							'HEX7_org1'	'ASPt2_org2'	'TKT1_org1'	5.58369	0.422513	0.340063	0.0824495
'BTNCLi_org2'	'ACtr_org2'	'FORt2r_org1'	10.4733	0.340063	0.0832425	0.256821	'NADH9_org2'	'SUCCt2r_org1'	'TKT1_org2'	7.42493	0.341513	0.0883248	0.253188	'G3PD2_org1'	'RPI_org2'	'XU5PG3PL_org2'	4.52578	0.341513	0.0883248	0.253188	'FBA3_org2'	'FORt2r_org1'	'SUCCt2r_org1'	3.24433	0.341513	0.0883248	0.253188	'FRD2_org1'							'PROt2r_org2'	'FBA3_org1'	'TKT1_org1'	5.58369	0.422513	0.340063	0.0824495
'DHFOR2_org1'	'ACKr_org2'	'FORt2r_org1'	10.4733	0.340063	0.0832425	0.256821	'PFL_org1'	'FRD7_org1'	'TKT1_org2'	7.42493	0.341513	0.0883248	0.253188	'G3PD2_org2'	'NADH10_org2'	'RPI_org2'	4.52578	0.341513	0.0883248	0.253188	'FORt2r_org1'	'FORt2r_org1'	'RPI_org2'	3.11854	0.341513	0.0883248	0.253188	'G5SD_org2'							'RPE_org1'	'FBA3_org1'	'RPI_org1'	1.26898	0.422513	0.340063	0.0824495
'DHFR_org1'	'ACtr_org2'	'FOLt_org1'	9.30154	0.340063	0.0832425	0.256821	'RPE_org2'	'FRD7_org1'	'RPI_org2'	6.77484	0.341513	0.0883248	0.253188	'GAPD_NADP_org2'	'RPI_org2'		3.94445	0.341513	0.0883248	0.253188	'FRD7_org1'	'PFL_org1'	'RPI_org2'	3.11854	0.341513	0.0883248	0.253188	'GLU5K_org2'							'RPI_org1'	'RPI_org1'	'S17BPH_org1'	1.26898	0.422513	0.340063	0.0824495
'F6PE4PL_org2'	'ACKr_org2'	'DHFOR2_org1'	9.30154	0.340063	0.0832425	0.256821	'RPI_org2'	'RPI_org2'	'SUCCt2r_org1'	6.77484	0.341513	0.0883248	0.253188	'LDH_D2_org1'							'LDH_D2_org1'	'LDH_D2_org1'	'TKT1_org2'	2.91423	0.341513	0.0883248	0.253188	'GLYCt1_org2'							'S17BPH_org1'	'HEX7_org1'	'RPI_org1'	1.25953	0.422513	0.340063	0.0824495
'FBA3_org2'	'ACKr_org2'	'FOLt_org1'	9.30154	0.340063	0.0832425	0.256821	'S17BPH_org2'	'ASPT_org1'	'RPI_org2'	6.76509	0.341513	0.0883248	0.253188	'NADH10_org2'							'PFL_org1'	'RPI_org2'	'TKT1_org2'	2.87284	0.341513	0.0883248	0.253188	'GUAPRT_org2'							'TKT1_org1'	'F6PE4PL_org1'	'RPI_org1'	0.588835	0.422513	0.340063	0.0824495
'FOLt_org1'	'ACtr_org2'	'DHFOR2_org1'	9.30154	0.340063	0.0832425	0.256821	'SUCCt2r_org1'	'ASPT_org1'	'RPE_org2'	6.75871	0.341513	0.0883248	0.253188	'RNTR2_org2'							'RPE_org2'	'S17BPH_org2'	'TKT1_org2'	2.58934	0.341513	0.0883248	0.253188	'GUAt2_org2'
'FORt2r_org1'	'ACKr_org2'	'THFte_org1'	9.235	0.340063	0.0832425	0.256821	'TKT1_org2'	'FRD7_org1'	'RPE_org2'	6.75131	0.341513	0.0883248	0.253188	'RPE_org2'							'RPI_org2'	'TKT1_org2'	'XU5PG3PL_org2'	2.58934	0.341513	0.0883248	0.253188	'HEX1_org1'
'G3PD1_org2'	'ACtr_org2'	'THFte_org1'	9.235	0.340063	0.0832425	0.256821	'XU5PG3PL_org2'	'RPE_org2'	'SUCCt2r_org1'	6.75131	0.341513	0.0883248	0.253188	'RPI_org2'							'S17BPH_org2'	'ACCOACL_org2'	'TKT1_org2'	2.58934	0.341513	0.0883248	0.253188	'HSDy_org1'
'GLNt2r_org2'	'ACKr_org2'	'GLNt2r_org2'	8.86104	0.340063	0.0832425	0.256821		'RPI_org2'	'TKT1_org2'	5.82206	0.341513	0.0883248	0.253188	'S17BPH_org2'							'SUCCt2r_org1'	'BTNCLi_org2'	'TKT1_org2'	2.58934	0.341513	0.0883248	0.253188	'ILEabc_org1'
'GMPR_org1'	'ACtr_org2'	'GLNt2r_org2'	8.86104	0.340063	0.0832425	0.256821		'FRD3_org2'	'TKT1_org2'	5.5968	0.341513	0.0883248	0.253188	'SGAT_org2'							'TKT1_org2'	'F6PE4PL_org2'	'TKT1_org2'	2.58934	0.341513	0.0883248	0.253188	'LEUabc_org1'
'GMPS2_org1'	'ACtr_org2'		8.3315	0.340063	0.0832425	0.256821		'FRD3_org2'	'RPI_org2'	5.59493	0.341513	0.0883248	0.253188	'TKT1_org2'							'XU5PG3PL_org2'	'FBA3_org2'	'TKT1_org2'	2.53492	0.341513	0.0883248	0.253188	'METS_org2'
'GUAPRT_org2'	'ACKr_org2'	'ACtr_org2'	8.3315	0.340063	0.0832425	0.256821		'F6PE4PL_org2'	'TKT1_org2'	5.53549	0.341513	0.0883248	0.253188	'XU5PG3PL_org2'								'TKT1_org2'		2.46672	0.341513	0.0883248	0.253188	'METabc_org1'
'PFL_org1'	'ACKr_org2'		8.3315	0.340063	0.0832425	0.256821		'PFL_org1'	'SUCCt2r_org1'	3.99585	0.341513	0.0883248	0.253188									'PFL_org1'	'SUCCt2r_org1'	2.08607	0.341513	0.0883248	0.253188	'NADH10_org1'
'PTAr_org1'	'F6PE4PL_org2'	'XU5PG3PL_org2'	6.53987	0.340063	0.0832425	0.256821		'FRD7_org1'	'PFL_org1'	3.99585	0.341513	0.0883248	0.253188									'FRD7_org1'	'PFL_org1'	2.08607	0.341513	0.0883248	0.253188	'PNTK_org2'
'RNDR4_org2'	'PFL_org1'	'TKT1_org2'	5.21035	0.340063	0.0832425	0.256821		'ASPT_org1'	'FORt2r_org1'	3.85898	0.341513	0.0883248	0.253188									'FORt2r_org1'	'FRD7_org1'	1.96334	0.341513	0.0883248	0.253188	'PPCDC_org2'
'RPI_org2'	'FORt2r_org1'	'TKT1_org2'	5.21026	0.340063	0.0832425	0.256821		'FORt2r_org1'	'FRD7_org1'	3.8278	0.341513	0.0883248	0.253188									'FBA3_org2'	'RPI_org2'	1.5069	0.341513	0.0883248	0.253188	'PPNCL_org2'
'S17BPH_org2'	'PTAr_org1'	'RPI_org2'	4.9297	0.340063	0.0717447	0.268319		'FORt2r_org1'	'SUCCt2r_org1'	3.8278	0.341513	0.0883248	0.253188									'RPI_org2'	'S17BPH_org2'	1.5069	0.341513	0.0883248	0.253188	'RPE_org1'
'THFte_org1'	'ACt2r_org1'	'RPI_org2'	4.92864	0.340063	0.0688556	0.271208		'F6PE4PL_org2'	'PFL_org1'	2.65027	0.341513	0.0883248	0.253188									'FORt2r_org1'	'PFL_org1'	0.951798	0.341513	0.0883248	0.253188	'RPI_org1'
'TKT1_org2'	'ACKr_org1'	'RPI_org2'	4.87744	0.340063	0.0690598	0.271003		'F6PE4PL_org2'	'FORt2r_org1'	2.65027	0.341513	0.0883248	0.253188									'RPI_org2'		0.801341	0.341513	0.0883248	0.253188	'S17BPH_org1'
'XANt2_org1'	'PFL_org1'	'RPI_org2'	3.59782	0.340063	0.0832425	0.256821		'FORt2r_org1'	'S17BPH_org2'	2.65027	0.341513	0.0883248	0.253188									'FBA3_org2'	'XU5PG3PL_org2'	0.648241	0.341513	0.0883248	0.253188	'TKT1_org1'
'XPPT_org1'	'FORt2r_org1'	'RPI_org2'	3.59716	0.340063	0.0832425	0.256821		'PFL_org1'	'S17BPH_org2'	2.65027	0.341513	0.0883248	0.253188									'S17BPH_org2'	'XU5PG3PL_org2'	0.580041	0.341513	0.0883248	0.253188	'VALabc_org1'
'XU5PG3PL_org2'	'DHFOR2_org1'	'TKT1_org2'	3.51538	0.340063	0.0832425	0.256821		'FBA3_org2'	'FORt2r_org1'	2.65027	0.341513	0.0883248	0.253188															'XU5PG3PL_org1'
	'FOLt_org1'	'TKT1_org2'	3.51538	0.340063	0.0832425	0.256821		'FBA3_org2'	'PFL_org1'	2.65027	0.341513	0.0883248	0.253188
	'FBA3_org2'	'PTAr_org1'	2.38451	0.340063	0.0563483	0.283715		'NADH9_org2'	'PFL_org1'	1.99499	0.341513	0.0883248	0.253188
	'PTAr_org1'	'S17BPH_org2'	2.38451	0.340063	0.0563483	0.283715		'FORt2r_org1'	'FRD3_org2'	1.94972	0.341513	0.0883248	0.253188
	'F6PE4PL_org2'	'PTAr_org1'	2.38451	0.340063	0.0563483	0.283715		'FORt2r_org1'	'PFL_org1'	1.94972	0.341513	0.0883248	0.253188
	'PTAr_org1'	'XU5PG3PL_org2'	2.38288	0.340063	0.056378	0.283685		'LDH_D2_org1'	'PFL_org1'	1.94972	0.341513	0.0883248	0.253188
	'ACt2r_org1'	'XU5PG3PL_org2'	2.31898	0.340063	0.0527659	0.287297		'S17BPH_org2'	'XU5PG3PL_org2'	1.70426	0.341513	0.0883248	0.253188
	'ACt2r_org1'	'F6PE4PL_org2'	2.31898	0.340063	0.0527659	0.287297		'F6PE4PL_org2'	'S17BPH_org2'	1.70426	0.341513	0.0883248	0.253188
	'ACt2r_org1'	'S17BPH_org2'	2.31898	0.340063	0.0527659	0.287297		'F6PE4PL_org2'	'FBA3_org2'	1.70426	0.341513	0.0883248	0.253188
	'ACt2r_org1'	'FBA3_org2'	2.31898	0.340063	0.0527659	0.287297		'FBA3_org2'	'XU5PG3PL_org2'	1.70426	0.341513	0.0883248	0.253188
	'ACKr_org1'	'FBA3_org2'	2.29461	0.340063	0.053215	0.286848		'FBA3_org2'	'S17BPH_org2'	1.63606	0.341513	0.0883248	0.253188
	'ACKr_org1'	'F6PE4PL_org2'	2.29461	0.340063	0.053215	0.286848
	'ACKr_org1'	'S17BPH_org2'	2.29461	0.340063	0.053215	0.286848
	'ACKr_org1'	'XU5PG3PL_org2'	2.2913	0.340063	0.0532757	0.286787
	'PFL_org1'		1.70858	0.340063	0.0603327	0.279731
	'FORt2r_org1'	'PFL_org1'	1.70858	0.340063	0.0603327	0.279731
	'FORt2r_org1'		1.7081	0.340063	0.0603327	0.279731
	'ACCOACL_org2'	'ACKr_org1'	1.51673	0.340063	0.0253798	0.314683
	'ACKr_org1'	'BTNCLi_org2'	1.51673	0.340063	0.0253798	0.314683
	'ACKr_org1'	'GLNt2r_org2'	1.51264	0.340063	0.0253798	0.314683
	'GLNt2r_org2'	'PTAr_org1'	1.43499	0.340063	0.0227279	0.317335
	'ACCOACL_org2'	'PTAr_org1'	1.41081	0.340063	0.0221493	0.317914
	'BTNCLi_org2'	'PTAr_org1'	1.41081	0.340063	0.0221493	0.317914
	'ACCOACL_org2'	'ACt2r_org1'	1.38663	0.340063	0.0200987	0.319964
	'ACt2r_org1'	'BTNCLi_org2'	1.38663	0.340063	0.0200987	0.319964
	'GUAPRT_org2'	'PTAr_org1'	1.37078	0.340063	0.0225024	0.317561
	'ACt2r_org1'	'GUAPRT_org2'	1.26169	0.340063	0.0174366	0.322627
	'ACKr_org1'	'GUAPRT_org2'	1.25825	0.340063	0.0177046	0.322359
	'ACt2r_org1'	'GLNt2r_org2'	1.2582	0.340063	0.0155962	0.324467
	'ACKr_org1'	'PTAr_org1'	1.22195	0.340063	0.0182658	0.321797
	'GLNt2r_org2'	'XU5PG3PL_org2'	0.673665	0.340063	0.0832425	0.256821
	'F6PE4PL_org2'	'GLNt2r_org2'	0.657781	0.340063	0.0832425	0.256821
	'BTNCLi_org2'	'XU5PG3PL_org2'	0.634022	0.340063	0.0832425	0.256821
	'ACCOACL_org2'	'XU5PG3PL_org2'	0.634022	0.340063	0.0832425	0.256821
	'GLNt2r_org2'	'S17BPH_org2'	0.631249	0.340063	0.0832425	0.256821
	'FBA3_org2'	'GLNt2r_org2'	0.631249	0.340063	0.0832425	0.256821
	'ACCOACL_org2'	'S17BPH_org2'	0.595529	0.340063	0.0832425	0.256821
	'BTNCLi_org2'	'S17BPH_org2'	0.595529	0.340063	0.0832425	0.256821
	'ACCOACL_org2'	'FBA3_org2'	0.595529	0.340063	0.0832425	0.256821
	'BTNCLi_org2'	'FBA3_org2'	0.595529	0.340063	0.0832425	0.256821
	'ACCOACL_org2'	'GLNt2r_org2'	0.590243	0.340063	0.0832425	0.256821
	'BTNCLi_org2'	'GLNt2r_org2'	0.590243	0.340063	0.0832425	0.256821
	'GUAPRT_org2'	'XU5PG3PL_org2'	0.58768	0.340063	0.0832425	0.256821
	'ACCOACL_org2'	'GUAPRT_org2'	0.574727	0.340063	0.0832425	0.256821
	'BTNCLi_org2'	'GUAPRT_org2'	0.574727	0.340063	0.0832425	0.256821
	'F6PE4PL_org2'	'GUAPRT_org2'	0.574727	0.340063	0.0832425	0.256821
	'GLNt2r_org2'	'GUAPRT_org2'	0.555797	0.340063	0.0832425	0.256821
	'S17BPH_org2'	'XU5PG3PL_org2'	0.554199	0.340063	0.0832425	0.256821
	'FBA3_org2'	'XU5PG3PL_org2'	0.554199	0.340063	0.0832425	0.256821
	'XU5PG3PL_org2'		0.551893	0.340063	0.0832425	0.256821
	'GUAPRT_org2'	'S17BPH_org2'	0.549187	0.340063	0.0832425	0.256821
	'FBA3_org2'	'GUAPRT_org2'	0.549187	0.340063	0.0832425	0.256821
	'F6PE4PL_org2'	'S17BPH_org2'	0.540185	0.340063	0.0832425	0.256821
	'F6PE4PL_org2'	'FBA3_org2'	0.540185	0.340063	0.0832425	0.256821
	'ACCOACL_org2'		0.537787	0.340063	0.0832425	0.256821
	'BTNCLi_org2'		0.537787	0.340063	0.0832425	0.256821
	'F6PE4PL_org2'		0.537787	0.340063	0.0832425	0.256821
	'ACCOACL_org2'	'BTNCLi_org2'	0.537787	0.340063	0.0832425	0.256821
	'ACCOACL_org2'	'F6PE4PL_org2'	0.537787	0.340063	0.0832425	0.256821
	'BTNCLi_org2'	'F6PE4PL_org2'	0.537787	0.340063	0.0832425	0.256821
	'GLNt2r_org2'		0.521912	0.340063	0.0832425	0.256821
	'FBA3_org2'		0.513401	0.340063	0.0832425	0.256821
	'S17BPH_org2'		0.513401	0.340063	0.0832425	0.256821
	'FBA3_org2'	'S17BPH_org2'	0.513401	0.340063	0.0832425	0.256821
	'GUAPRT_org2'		0.506396	0.340063	0.0832425	0.256821
